# Wound induced small-peptide mediated signalling cascade regulated by OsPSKR, dictates balance between growth and defense in rice

**DOI:** 10.1101/2023.06.20.545841

**Authors:** C.Y. Harshith, Avik Pal, Monoswi Chakraborty, Ashwin Nair, Steffi Raju, P. V. Shivaprasad

## Abstract

Wounding is a general stress in plants that results from various pest and pathogenic infections in addition to environment induced mechanical damages. Plants have sophisticated molecular mechanisms to recognize and respond to pests and pathogens. Although several molecules such as phytohormones, peptides and receptors have been attributed to wound responses in dicots, such mechanisms for monocots probably having distinct wound responses are less understood. Here, we show the involvement of two distinct categories of temporally separated, endogenously derived peptides, namely, plant elicitor peptides (PEPs) and phytosulfokine (PSK), that mediate wound responses in rice. These peptides trigger a dynamic signal relay in which a novel receptor kinase named OsPSKR played a major role. OsPSKR perceived PSK ligand, acting in association with a co-receptor OsSERK1, to activate downstream responses in a kinase activity-dependent manner. Perturbation of OsPSKR expression in rice led to compromised development and constitutive autoimmune phenotypes. These results suggested that OsPSKR maintains the trade-off between growth and exaggerated defense responses, both during homeostasis and wounding. Collectively, these findings indicate the presence of a stepwise peptide-mediated signal relay that regulates the transition from defense to growth upon wounding in monocots.

**One line summary:** Endogenous peptide signalling initiated wound responses through a receptor-like kinase OsPSKR to maintain the balance between growth and defense responses.
