## Supplemental Dataset 2 for "Wound induced small-peptide mediated signalling cascade regulated by OsPSKR, dictates balance between growth and defense in rice"

### Sheet: DAMPs_wound
	0min_Log2FC	15min_Log2FC	30min_Log2FC	2hr_Log2FC	12hr_Log2FC
OsRALF8	-0.498757	0.566146	-0.00598457	-1.87434	-1.39916
OsRALF7	0	0	0	0	0
OsRALF38	0	0	0	0	0
OsRALF33	-0.936925	0.637549	0.274016	-2.27375	0
OsRALF25	0	0	0	0	0
OsRALF23	0	0	0	0	0
OsRALF21	0	0	0	0	0
OsRALF20	0	1.74175	0	0	0
OsPSY7	0	0	0	0	0
OsPSY6	-1.34916	1.16649	2.61444	2.81871	1.14103
OsPSY5	-0.645263	1.08588	1.00756	-0.0612108	-1.52621
OsPSY4	0.0170235	0	2.29375	0.262993	-0.298811
OsPSY3	-1.373	1.7861	0.0773178	1.18721	-0.57669
OsPSY2	-0.672491	0.524113	1.24226	-1.08673	-0.0844646
OsPSY1	-1.86727	-2.3668	0.638019	-1.60752	-1.47352
OsPSK7	-0.575508	-0.453085	-1.4774	-2.34718	-1.47418
OsPSK6	0.337485	0.236581	0.682132	0.346808	-2.30118
OsPSK5	0	0	0	0	0
OsPSK4	1.5528	0.813272	-0.479781	-0.685049	1.43251
OsPSK3	1.49427	0.864995	3.07479	4.12291	0.648191
OsPSK2	0	0	0	0	0
OsPSK1	0	0	0	0	0
OsPROPEP6	0	0	0	0	0
OsPROPEP5	0	0	0	0	0
OsPROPEP4	2.84622	-0.877633	1.72213	1.56784	2.18874
OsPROPEP3	2.95358	5.01445	5.07778	3.5362	-0.903818
OsPROPEP2	0	0	0	0	0
OsPROPEP1	-0.374631	-0.179952	-1.11443	-1.68025	-1.64344
Os12g0571700	0	0	0	0	0
Os12g0571600	0	0	0	0	0
Os12g0571500	0	0	0	0	0
Os12g0571400	0	0	0	0	0
Os12g0541700	0.793194	1.73374	2.90445	1.5515	-1.15417
Os12g0221600	2.44669	0.478618	2.69705	1.45878	0
Os12g0218300	0	0	0	0	-6.38166
Os11g0449600	0	0	0	0	0
Os11g0448700	0	0	0	0	0
Os11g0447300	0.969869	-0.0372324	-0.146414	0.48203	1.9463
Os10g0569600	0	0	0	0	0
Os10g0569500	0	0	0	0	0
Os10g0569400	1.69977	0.463879	0.378493	0	-4.72754
Os07g0238600	0	0	0	0	0
Os04g0384800	0.20857	0.38771	0.825829	0.0270142	2.72348
Os04g0384000	0	0	0	0	0
Os04g0383700	0	0	0	0	0
Os04g0383100	0	0	0	0	0
Os04g0382900	0	0	0	0	0
Os04g0357700	0	0	0	0	0
Os04g0357500	0	0	0	0	0
Os04g0353600	0	0	0	0	0
Os01g0358100	0	0	0	0	0
OsRALF4	1.1773	1.54255	2.90218	1.02604	-0.0798896
Os01g0257100	-1.42637	-0.647965	-1.52212	-2.53016	-2.04567
Os01g0201400	0	0	0	0	0
