## Supplemental Dataset 4 for "Wound induced small-peptide mediated signalling cascade regulated by OsPSKR, dictates balance between growth and defense in rice"

### Sheet: Sheet1
	Wound_0 min Log2FC	Wound_15 min Log2FC	Wound_30 min Log2FC	Wound_2 h Log2FC	Wound_12 h Log2FC		OsPep2_0 min Log2FC	OsPep2_30 min Log2FC	OsPep2_2 h Log2FC		OsPep3_0 min Log2FC	OsPep3_30 min Log2FC	OsPep3_2 h Log2FC
OsPSK1	0	0	0	0	0		0	0	0		0	0	0
OsPSK2	0	0	0	0	0		1.55521	1.86098	0.62796		0	0	-0.331658
OsPSK3	1.49427	0.864995	3.07479	4.12291	0.648191		0.319983	-0.194257	2.75102		0.435214	-0.0112382	2.45045
OsPSK4	1.5528	0.813272	-0.479781	-0.685049	1.43251		1.48801	-0.386861	0.956079		-0.254475	0.0282414	0.585631
OsPSK5	0	0	0	0	0		0	0	0		0	0	0
OsPSK6	0.337485	0.236581	0.682132	0.346808	-2.30118		-1.74055	-1.52221	-1.05699		-0.482401	-0.151052	-0.413121
OsPSK7	-0.575508	-0.453085	-1.4774	-2.34718	-1.47418		-2.53046	-3.47376	-1.35041		-1.76257	-0.472722	-1.44773
