## Supplemental Dataset 6 for "Wound induced small-peptide mediated signalling cascade regulated by OsPSKR, dictates balance between growth and defense in rice"

### Sheet: Wound responsive genes underRLK
	Wound_ 0 min Log2FC	Wound_15 min Log2FC	Wound_30 min Log2FC	Wound_2 h Log2FC	Wound_12 h Log2FC		OsPep2_ 0 min Log2FC	OsPep2_ 30 min Log2FC	OsPep2_ 2 h Log2FC		OsPep3_ 0 min Log2FC	OsPep3_ 30 min Log2FC	OsPep3_ 2 h Log2FC
Os01g0134700	2.41711	3.32035	-1.21794	-0.95511	-1.25129		2.04285	1.06389	-1.20537		0.818089	0.679588	-0.600721
OsbHLH024	-1.36136	0.211033	1.75846	1.556	3.20331		-1.93206	1.03337	-0.421115		-0.100772	0.444967	-0.274783
Os01g0575200	1.47185	1.823	2.63197	1.31326	-0.992037		0.647358	4.67427	-0.0756139		0.579663	3.04706	0.0308713
OsCPI1	4.09914	1.41045	1.9021	6.23476	4.57569		1.16834	0.589085	3.61716		0.638286	0.737025	2.55684
Os01g0695800	3.04738	0.932139	3.49289	2.47261	0.995512		1.12409	2.41371	1.68607		1.10331	1.03818	1.20454
OsWRKY24	3.15545	4.55575	3.95836	1.63755	-0.0394356		1.68543	6.7725	2.82557		0.474866	4.24194	2.04694
OsERG1	3.30844	2.58678	2.21502	-1.23795	-1.74221		1.7944	6.62034	1.62699		-0.0127291	3.79227	0.76357
Os01g0864500	1.61178	5.71711	3.05413	-0.0795722	-1.04528		1.48886	4.7676	-0.438365		0.49464	2.76159	-0.962984
Os02g0251900	1.59659	4.75828	3.15787	-1.18434	-0.0629947		2.28756	8.46223	1.23909		0.644343	4.94768	0.448335
Os02g0314600	1.24818	3.56293	2.74826	0.0390784	-0.960429		1.5011	4.8512	1.47559		0.322946	2.78594	1.2809
Os02g0540700	0.333265	6.2723	5.44351	2.46822	-1.07461		0.940749	5.1785	0.552642		-0.546292	1.68191	1.13247
Os02g0584700	2.92161	2.41325	2.74254	-0.795613	-3.06008		1.68247	4.17158	-0.395575		0.386122	1.51684	-0.306161
Os02g0584800	1.775	4.10723	2.77344	-0.857048	-1.49153		1.83216	3.73359	-0.808252		0.174944	1.62465	-0.552935
OsERF91	-0.147447	4.32094	1.20101	0.0806865	-0.0279097		-0.218659	3.57002	0.197416		0.527987	2.71423	0.208628
Os02g0718600	2.81124	1.13088	2.56601	5.27807	1.41918		1.73793	1.5579	2.26963		0.858597	1.03162	1.80156
Os02g0756800	0.984675	2.87895	2.21294	-1.52756	0.342368		-0.541596	2.84962	-1.43456		0.356527	0.804235	-0.858669
Os03g0130100	-0.123897	3.11133	2.60205	1.45133	-0.76819		1.24946	2.64303	0.525323		0.332387	1.0474	-0.302118
OsNAC22	2.47608	1.63916	0.691183	-1.16878	-1.52187		1.22206	0.262728	-1.32214		0.899963	-0.0898888	-0.850784
OsJAZ11	1.12119	3.55361	5.69802	6.76484	4.07299		-0.864574	2.96535	0.633943		0.534828	1.72671	1.42972
Os03g0181100	-1.89351	5.86105	4.72251	2.39074	1.02788		0.752925	4.44893	-0.150528		1.17196	2.90556	0.635174
OsMAPK5	1.32778	3.46467	3.31095	-0.500784	0.650523		1.01436	5.27775	0.791254		0.172593	2.58166	0.824364
Os03g0664800	4.09406	0.851889	-0.209138	0.88681	2.1157		1.77868	3.20919	2.85118		0.562983	1.52302	2.09406
Os04g0406600	0.286146	3.13709	3.35142	3.55605	0.969119		0.334901	3.00435	2.99592		0.422499	2.05564	2.15179
OsHIPP19	1.09527	2.45724	0.648861	-3.3345	-0.814561		2.08694	5.14697	2.13128		0.971027	2.25219	1.54713
Os04g0571600	-0.263928	6.40614	6.3232	1.59008	-0.550018		1.34267	5.89346	1.37173		-0.0730654	2.99116	0.579785
Os04g0598900	1.15643	0.929787	1.58941	0.144664	-3.79359		-0.778601	1.60928	-0.446325		-0.00580321	0.212858	0.666683
OsCAF1B	0.784529	8.61622	7.33439	2.40487	1.81723		2.42881	5.72894	3.38814		0.981693	3.90082	2.1278
OsWRKY45	-0.98509	3.70504	2.31953	-2.09806	-0.0126419		1.47033	-0.287153	-0.33505		0.627616	1.12906	-0.413084
Os05g0427400	5.06007	3.23233	1.6368	2.46673	0.70841		1.01934	3.96766	2.92408		0.558799	2.73423	2.45188
OsERF130	-1.44562	3.61409	5.088	2.18184	-1.44012		1.60154	1.79852	-0.0816102		-0.0497596	1.1075	0.715135
Os05g0576600	3.30717	3.31317	0.690437	1.00317	-0.477247		0.50205	3.34736	2.74928		0.827965	2.65194	2.42638
Os06g0306300	2.23527	-0.812407	-0.252033	1.68252	0.499952		1.63447	0.60696	-0.738737		-0.355667	0.271199	0.747957
OsKO4	0.229536	4.47564	1.93474	1.05749	-0.125791		1.31314	-0.896375	1.71804		0.560601	0.0862242	2.1595
Os06g0591400	1.32613	1.56556	-3.45528	-5.09564	-0.122548		0.739959	-0.835537	-0.217333		1.21146	0.441468	0.253721
OsWRKY28	2.75355	4.06347	5.95687	3.19978	-1.26261		1.47402	6.28297	1.02483		0.954233	3.98557	0.633495
Os07g0573900	1.09916	3.87303	3.11757	1.62491	0.727986		2.24654	4.11933	2.67839		1.09904	1.63985	1.71034
Os07g0578333	1.37022	2.80561	1.58492	-1.46041	-0.622684		-0.667921	3.63785	1.75913		-1.02231	1.14009	-0.248712
Os07g0614600	2.35614	-0.00635828	1.19249	2.36054	1.04595		0.377026	-0.223124	0.571486		-0.0815708	0.0576149	0.0739663
Os07g0619500	0.82417	2.25547	1.25455	0.215004	0.580785		1.27446	3.35636	3.05946		0.323784	1.80229	2.0081
OsDAHP1	1.64586	1.09832	2.87332	1.14083	-0.368265		0.234198	2.19121	2.06002		0.545077	0.91237	1.82634
OsGoIS2	0.102207	-0.946698	0.0248828	2.42303	0.754676		0.500109	-0.0392049	2.54263		-0.593404	0.961688	1.31554
OsBC1L8	3.35778	0.57583	2.02461	-0.845915	-0.490273		0.568515	2.68179	0.229682		-0.147612	0.93889	0.336864
Os08g0386200	2.99256	4.50566	2.23211	0.181644	-0.613067		1.12473	4.07082	0.766323		0.220788	3.11053	0.315191
Os08g0482700	0.9093	1.13736	2.63818	2.96108	2.6576		1.25204	2.83643	3.39553		0.656728	1.17487	2.38253
Os10g0503250	1.6926	1.57752	1.69302	2.30167	-1.4532		0.924313	0.562172	1.30283		0.763099	0.639449	0.391514
Os10g0503300	1.91024	0.854045	1.6346	2.63469	-1.77701		1.29556	0.59467	0.927922		0.922098	0.434887	0.150243
Os10g0535800	3.7475	1.56148	0.460016	1.05818	2.45854		0.930438	1.09413	2.86192		0.876212	0.621485	2.28163
OsSAH4	2.20479	1.37271	4.12886	2.01304	0.889521		1.37093	2.04311	2.01518		1.2383	0.85775	1.42053
Os10g0536450	2.34047	1.53607	4.23491	2.44989	0.73193		1.25958	1.99398	1.95071		1.20265	0.752023	1.39242
Os10g0563800	2.16249	3.2894	3.97435	1.13519	-1.05527		-0.0086925	3.62067	0.289301		-0.37344	1.15221	0.707227
Os11g0237300	4.65558	1.62795	0.487425	1.27188	0.783516		2.01663	2.837	2.75185		1.20795	1.64128	2.15909
OsPR10a	2.25708	2.67508	0.476865	-0.558991	-0.337783		2.16358	-1.80126	0.04		1.35616	0.0532524	0.04
Os12g0556200	1.92205	1.48128	3.36929	1.99092	2.11985		3.11815	1.63862	0.44		0.400108	0.350768	0.05
