## Supplemental Dataset 8 for "Wound induced small-peptide mediated signalling cascade regulated by OsPSKR, dictates balance between growth and defense in rice"

### Sheet: Sheet1
			Wound_FPKM					OsPep2_FPKM				OsPep3_FPKM						Wound_z-score					OsPep2_z-score				OsPep3_z-score
genes	0 min	15 min	30 min	2 h	12 h		0min	30 min	2 h		0min	30 min	2 h		genes	0min	15min	30min	2hr	12hr		0min	30 min	2 h		0min	30 min	2 h
OsPSKR1	0	0.0129025	0	0.0273273	0		0	0	0		0	0	0		OsPSKR1	-0.662736	0.400027	-0.662736	1.58818	-0.662736		0	0	0		0	0	0
OsPSKR2	0.890119	0.991647	0.353765	0.621752	0.96744		-0.803761	0.259637	0.64114		-0.205383	0.198343	0.200891		OsPSKR2	0.458881	0.831076	-1.50736	-0.524934	0.742335		-1.1166	0.303555	0.813049		-1.15468	0.571893	0.58279
OsPSKR3	1.7089	1.65225	1.34496	2.21716	1.00201		-1.09125	0.389327	0.67092		-0.201198	-0.683238	0.145471		OsPSKR3	0.274028	0.148679	-0.531257	1.39865	-1.2901		-1.14186	0.422194	0.719663		0.10842	-1.04979	0.941372
OsPSKR4	0.461899	1.01857	1.93427	3.35111	0.23757		-2.04104	2.88775	0.75074		-0.316301	0.394094	0.349169		OsPSKR4	-0.738204	-0.300471	0.41958	1.5337	-0.914602		-1.04122	0.952919	0.0883046		-1.15286	0.632894	0.519964
OsPSKR5	0.0690156	0.0179516	0.0740087	0.0566043	0.0340685		-0.597293	3.89761	1.27948		1.95211	2.21137	-0.770786		OsPSKR5	0.785773	-1.36156	0.995742	0.263856	-0.683814		-0.940767	1.05023	-0.10946		0.497102	0.654039	-1.15114
OsPSKR6	6.96116	4.85092	1.17326	1.34935	12.3929		-0.176349	-1.59044	-0.650854		-0.117463	-0.41814	-1.55694		OsPSKR6	0.348646	-0.106731	-0.900348	-0.862349	1.52078		0.87474	-1.09015	0.215411		0.763913	0.367929	-1.13184
OsPSKR7	3.36991	4.47264	2.55746	1.28007	0.740859		0.0600876	2.98049	1.42355		0.153501	0.964989	0.885078		OsPSKR7	0.582986	1.30881	0.0482281	-0.792555	-1.14747		-0.977202	1.02134	-0.0441346		-1.15008	0.664381	0.485702
OsPSKR8	0.85824	0.881244	0.0966036	0.0157425	0.325619		1.18508	4.07501	1.18965		0.9025	1.60615	0.451418		OsPSKR8	1.02493	1.0807	-0.821607	-1.01765	-0.266374		-0.57872	1.1547	-0.575979		-0.144667	1.06445	-0.919787
OsPSKR9	3.51052	3.88203	4.3109	0.679512	2.18914		-0.962594	0.388869	-1.43799		-0.373788	-0.639244	-1.78503		OsPSKR9	0.402747	0.653753	0.943513	-1.50999	-0.490026		-0.308108	1.1178	-0.80969		0.745211	0.391264	-1.13647
OsPSKR10	0.759029	0.769477	0.476928	2.07202	2.24307		0.641252	2.36086	3.7008		0.392791	0.539643	3.23952		OsPSKR10	-0.611315	-0.598669	-0.952754	0.977855	1.18488		-1.0387	0.0825171	0.956185		-0.622554	-0.530935	1.15349
OsPSKR11	1.4193	1.35847	0.660036	0.698955	1.36776		0.658621	1.76804	0.842556		0.383536	0.569154	1.05739		OsPSKR11	0.825641	0.667901	-1.14323	-1.04231	0.691991		-0.725078	1.1408	-0.415726		-0.823088	-0.289807	1.1129
OsPSKR12/OsPSKR	1.52236	1.28486	1.6586	2.19313	2.32533		-0.787102	2.58227	0.777128		-0.225162	1.07862	0.507119		OsPSKR12	-0.616526	-1.14996	-0.310527	0.890042	1.18697		-0.975336	1.02296	-0.0476265		-1.03848	0.956473	0.0820045
OsPSKR13	0	0	0	0	0		0	0	0		0	0	0		OsPSKR13	0	0	0	0	0		0	0	0		0	0	0
OsPSKR14	0	0	0	0	0		0	0	0		0	0	0		OsPSKR14	0	0	0	0	0		0	0	0		0	0	0
OsPSKR15	0.214825	0.188777	0.114962	0.26421	0.760196		-0.866971	-2.19057	-2.36927		-0.111652	-0.334878	-0.787559		OsPSKR15	-0.363241	-0.464145	-0.750089	-0.171934	1.74941		1.14784	-0.46504	-0.682796		0.870283	0.222092	-1.09238
